# Comprehensive chromatome profiling identifies metabolic enzymes on chromatin in healthy and cancer cells

**DOI:** 10.1101/2023.12.06.570368

**Authors:** S Kourtis, M Guirola, N Pardo-Lorente, R Ghose, M Garcia-Cao, A Gañez-Zapater, S Haynes, F Fontaine, A Muller, S Sdelci

## Abstract

Metabolic and epigenetic rewiring are widely considered hallmarks of cancer, with emerging evidence of crosstalk between them. Anecdotal evidence of metabolic enzymes moonlighting in the chromatin environment has suggested how this crosstalk might be facilitated, but the extent of nuclear relocalization of metabolic enzymes remains elusive. Here, we provide a comprehensive chromatin proteomics resource across cancer lineages as well as healthy samples and demonstrate that metabolic enzyme moonlighting on chromatin is widespread across tissues and pathways. We show that the abundance of metabolic enzymes on chromatin is tissue-specific, with oxidative phosphorylation proteins depleted in lung cancer samples, perhaps suggesting an interplay between cell identity and nuclear metabolism. Finally, we explore metabolic functions in the chromatin environment and show that one-carbon folate enzymes are associated with DNA damage and repair processes, providing an approach to explore non-canonical functions of metabolic enzymes.
