## Supplementary material for "Comprehensive chromatome profiling identifies metabolic enzymes on chromatin in healthy and cancer cells": Table1

### Sheet: Sheet1
		TISSUE	NAME					SOURCE/CAT. No		CULTURE CONDITIONS			LYSIS CONDITIONS (Buffer/time or strokes)
	NORMAL CELLS	Cervix	Human Cervical Epithelial Cell Pellet					ScienCell /CP7060			Ref: 7061 - Cervical Epithelial Cell Medium (serum free but contains BPE)		CHAPS 10% in PBS, 15min
		Melanocytes	Human Epidermal Melanocyte-adult Cell Pellet					Innoprot/CBS-HMEL			Ref: 205MILCM - Growth Medium Melanocytes from SterLab		CHAPS 5% in PBS + use of douncer (X3 strokes)
		Lung	Human Bronchial Epithelial Cell Pellet					ScienCell/CP3210			Ref: 3211 - Bronchial Epithelial Cell Medium (serum free but contains BPE)		CHAPS 5% in PBS + use of douncer (X5 strokes)
		Breast	Human Mammary Epithelial Cell Pellet					ScienCell/CP7610			Ref: 7611 - Mammary Epithelial Cell Medium		CHAPS 15% in PBS, 25min
		Liver	Human Hepatocyte Cell Pellet					ScienCell/CP5200			Ref: 5201 - Hepatocyte Medium + 5% FBS		CHAPS 5% in PBS + use of douncer (X3 strokes)
		Colon	Human Colonic Epithelial Cell Pellet					ScienCell/CP2950			Ref: 2951 - Colonic Epithelial Cell Medium (serum free but contains BPE)		CHAPS 10% in PBS, 15min
		Prostate	Human Prostate Epithelial Cell Pellet					ScienCell/CP4410			Ref: 4411 - Prostate Epithelial Cell Medium (serum free but contains BPE)		CHAPS 5% in PBS + use of douncer (X4 strokes)
		Astrocytes	Human Astrocyte Cell Pellet					ScienCell/CP1800			Ref: 7061 - Astrocyte Medium + 2% FBS		CHAPS 10% in PBS, 15min
		Pancreas	Human pancreas ephytelial cells					Innoprot/CBS-HPEC			Ref: 4101 - Epithelial Cell Medium +25 % FBS		CHAPS 10% in PBS, 15min
		Blood	human PBMC					Innoprot/CBS-PBMC			Freshly isolated and snap frozen (no culture)		CHAPS 2,5% in PBS, 10min
	CANCER CELL LINES	Cervix	Hela					In-house culture			DMEM + 10% FBS		CHAPS 0,5% in PBS, 15min
			SiHA					Innoprot/CBS-SiHa			DMEM + 10% FBS		CHAPS 5% in PBS + use of douncer (X5 strokes)
		Melanoma	A375					In-house culture			RPMI + 10% FBS		CHAPS 0,5% in PBS, 15min
			M14					In-house culture			RPMI + 10% FBS		CHAPS 0,5% in PBS, 15min
			UACC257					In-house culture			RPMI + 10% FBS		CHAPS 0,5% in PBS, 15min
			SK-MEL-28					In-house culture			RPMI + 10% FBS		CHAPS 1% in PBS, 25min
			SK-MEL-103					In-house culture			RPMI + 10% FBS		CHAPS 0,5% in PBS, 15min
		Lung	H358					In-house culture			RPMI + 10% FBS		CHAPS 0,5% in PBS, 15min
			A549					In-house culture			DMEM + 10% FBS		CHAPS 0,5% in PBS, 15min
			EBC1					In-house culture			DMEM + 10%FBS		CHAPS 3% in PBS, 18min
		Breast	t47d					In-house culture			DMEM + 10% FBS		CHAPS 0,5% in PBS, 15min
			mcf7					In-house culture			DMEM + 10% FBS		CHAPS 0,5% in PBS, 15min
			MDA-MB-231					In-house culture			DMEM + 10% FBS		CHAPS 0,5% in PBS, 15min
			skb3					In-house culture			DMEM + 10% FBS		CHAPS 0,5% in PBS, 15min
			bt549					In-house culture			DMEM + 10% FBS		CHAPS 0,5% in PBS, 15min
			bt474					In-house culture			DMEM + 10% FBS		CHAPS 0,5% in PBS, 15min
			MDA-MB-468					In-house culture			DMEM + 10% FBS		CHAPS 0,5% in PBS, 15min
			h5578t					In-house culture			DMEM + 10% FBS		CHAPS 0,5% in PBS, 15min
			cal51					In-house culture			DMEM + 10% FBS		CHAPS 0,5% in PBS, 10min
		Liver	HEPG2					In-house culture			EMEM+10%FBS		CHAPS 0,5% in PBS, 15min
			SK-HEP1					Innoprot/CBS-HEP1			RPMI + 10% FBS		CHAPS 1% in PBS, 25min + 5min in cytoplasmic lysis buffer
		Colon	HCT116					In-house culture			DMEM + 10% FBS		CHAPS 0,5% in PBS, 15min
			HT29					Innoprot/CBS-HT29			McCoy 5A (Ref: M9309 Sigma Aldrich) + 10% FS		CHAPS 5% in PBS, 15min
		Prostate	LnCap					Innoprot/CBS-LCap			RPMI+ 10% FBS		CHAPS 5% in PBS, 15min
			PC3					Innoprot/CBS-PC3			Hans F12 Kaghin's + 10% FBS		CHAPS 15% in PBS 20min + 5min in cytoplasmic lysis buffer
		Glyoblastoma	T98G					Innoprot/CBS-T98G			DMEM + 10% FBS		CHAPS 2,5% in PBS, 10min
			A172					Innoprot/CBS-A172			DMEM + 10% FBS		CHAPS 5% in PBS + use of douncer (X3 strokes)
		Pancreas	MiaPaca					In-house culture			DMEM + 10% FBS		CHAPS 0,5% in PBS, 15min
			Suit-2					In-house culture			DMEM + 10% FBS		CHAPS 0,5% in PBS, 15min
			PANC1					In-house culture			DMEM + 10% FBS		CHAPS 12% in PBS, 30min
		Blood	KBM7					In-house culture			DMEM + 10% FBS		CHAPS 0,5% in PBS, 10min
			THP-1					Innoprot/CBS-THP1			RPMI + 10% FBS		CHAPS 2% in PBS, 10min
			HL60					Innoprot/CBS-HL60			RPMI + 10% FBS		CHAPS 2% in PBS, 10min
			JURKAT					Innoprot/CBS-JUR			RPMI + 10% FBS		CHAPS 2% in PBS, 10min
		Extra colon	RKO					In-house culture			DMEM + 10% FBS		CHAPS 0,5% in PBS, 15min
			SW620					In-house culture			DMEM + 10% FBS		CHAPS 5% in PBS, 15min
